# Effects of knockdown of autophagy pathway genes on *C. elegans* longevity are highly condition dependent

**DOI:** 10.1101/2025.07.28.667102

**Authors:** Kuei Ching Hsiung, Hannah Chapman, Xiaoya Wei, Xiaoyu Sun, Isadora Rawlinson, David Gems

**Affiliations:** Institute of Healthy Ageing, and Research Department of Genetics, Evolution and Environment, University College London, London, UK

**Keywords:** aging, autophagy, condition dependence, germline, insulin/IGF-1 signaling, nematode

## Abstract

Autophagy is proposed to protect against aging by clearing damaged cellular constituents. In line with this several life-extending interventions in model organisms show some degree of autophagy dependence. In *C. elegans*, inhibiting autophagy can shorten, lengthen or have no effect on lifespan. Differences between published findings likely reflect variability in experimental conditions. Here we investigate the condition dependence of effects on lifespan of RNA-mediated interference (RNAi) knockdown of autophagy pathway components. Effects on interventions causing a strong Age (increased lifespan) phenotype were examined, mainly mutation of *daf-2* (insulin/IGF-1 receptor). Factors varied included *daf-2* mutant allele class, *atg* gene and temperature. Effects on lifespan of *atg* RNAi proved to be highly condition dependent. Notably, for most *atg* genes tested lifespan was not usually reduced more in the long-lived mutant than in the wild-type control. Greater suppression was seen at 20°C for certain *atg* genes with *daf-2(e1368)* but not *daf-2(e1370)*. At 25°C, little reduction in lifespan was seen. However, *atg-18* knockdown behaved differently, suppressing *daf-2* Age under all conditions, suggesting possible pleiotropic action. Condition dependent effects were also seen with respect to *glp-1* (reduced germline development) Age. Furthermore, presence of 5-fluoro-2’-deoxyuridine (FUDR) at a high concentration caused knockdown of several *atg* genes to increase lifespan in wild-type *C. elegans*. Thus, depending on experimental conditions, *atg* knockdown can increase, decrease or have no effect on *daf-2* Age. The lack of suppression of *daf-2* Age by *atg* RNAi under most conditions questions the importance of autophagy for this phenotype. Moreover, condition dependence of effects creates a risk of possible condition selection bias.
