## Supplementary tables 2-7, 9-11 for "Effects of knockdown of autophagy pathway genes on *C. elegans* longevity are highly condition dependent"

### Sheet: Table S2
Table S2. Effects of atg RNAi on longevity in N2, daf-2(e1368) and daf-2(e1370) at 20˚C and 25˚C (cf Figure 1C-E, Figure 2).
[C], combined data
Strain, temp	RNAi treatment	Mean, median lifespan (days)			% of control (gfp) lifespan, mean, median		p vs. control (gfp) (log rank)	% of N2 atg RNAi lifespan, mean, median		p vs. N2 atg RNAi (log rank)	Deaths/ censored	p, RNAi vs genotype, CPH analysis	p, temperature vs RNAi, CPH analysis
N2 (wild type), 20˚C	gfp	[C]	20	19							95/13
		[1]	20.68	20							44/5
		[2]	21.02	20							47/8
	atg-2	[C]	21.3	20.5	0.065	0.0789474	0.9112				96/12		0.677
		[1]	21.32	20.5	0.0309478	0.025	0.746				52/4		0.0735
		[2]	21.27	20.5	0.0118934	0.025	0.9816				44/8		0.7651
	atg-4.1	[C]	19.71	19	-0.0145	0	0.1541				87/18		0.4074
		[1]	20.5	20	-0.00870406	0	0.236				48/7		0.0676
		[2]	18.74	17	-0.108468	-0.15	0.1104				39/11		0.0812
	atg-9	[C]	17.26	17	-0.137	-0.105263	<.0001				102/17		0.0201
		[1]	17.9	17	-0.134429	-0.15	0.0083				55/10		0.3617
		[2]	16.51	15	-0.214558	-0.25	0.002				47/7		0.0613
	atg-13	[C]	17.52	17	-0.124	-0.105263	0.0002				108/9		0.0838
		[1]	17.67	17	-0.145551	-0.15	0.0058				49/3		0.1554
		[2]	17.4	16	-0.172217	-0.2	0.0063				59/6		0.3526
	atg-18	[C]	13.8	14	-0.31	-0.263158	<.0001				91/9		<.0001
		[1]	14.19	14	-0.31383	-0.3	<.0001				46/3		<.0001
		[2]	13.4	13	-0.362512	-0.35	<.0001				45/6		<.0001
	bec-1	[C]	18	16	-0.1	-0.157895	0.0018				104/6		0.14
		[1]	16.75	15	-0.190039	-0.25	0.0021				54/3		0.1515
		[2]	19.34	17	-0.0799239	-0.15	0.1839				50/3		0.4216
daf-2(e1368), 20˚C	gfp	[C]	35.47	33.5				0.7735	0.763158	<.0001	114/12
		[1]	36.95	35				0.78675	0.75	<.0001	61/5
		[2]	33.77	33				0.606565	0.65	<.0001	53/7
	atg-2	[C]	29.98	30	-0.154779	-0.104478	0.0005	0.407512	0.463415	<.0001	80/14	0.0112	0.0011
		[1]	30.02	30	-0.187551	-0.142857	0.0005	0.408068	0.463415	<.0001	40/6	0.0152	0.0067
		[2]	29.95	30.5	-0.113118	-0.0757576	0.0735	0.408087	0.487805	<.0001	40/8	0.2015	0.0618
	atg-4.1	[C]	31.73	33	-0.105441	-0.0149254	0.0009	0.609843	0.736842	<.0001	78/21	0.2392	0.0228
		[1]	32.46	34	-0.121516	-0.0285714	0.0081	0.583415	0.7	<.0001	41/10	0.206	0.4255
		[2]	30.91	31	-0.0846906	-0.0606061	0.0681	0.649413	0.823529	<.0001	37/11	0.8615	0.0383
	atg-9	[C]	21.71	19	-0.387933	-0.432836	<.0001	0.257822	0.117647	<.0001	100/9	0.0003	<.0001
		[1]	21.86	19	-0.40839	-0.457143	<.0001	0.221229	0.117647	0.0015	50/5	0.0008	<.0001
		[2]	21.56	19	-0.280134	-0.377049	<.0001	0.305875	0.266667	0.0004	50/4	0.1104	<.0001
	atg-13	[C]	20.27	19	-0.428531	-0.432836	<.0001	0.156963	0.117647	0.0031	93/14	<.0001	<.0001
		[1]	20.355	18	-0.44912	-0.485714	<.0001	0.151952	0.0588235	0.0256	45/9	<.0001	<.0001
		[2]	20.2	19	-0.325543	-0.377049	<.0001	0.16092	0.1875	0.056	48/5	0.003	<.0001
	atg-18	[C]	17.58	17	-0.50437	-0.492537	<.0001	0.273913	0.214286	<.0001	98/15	0.0262	<.0001
		[1]	18.37	18	-0.502842	-0.485714	<.0001	0.294574	0.285714	<.0001	54/6	0.0234	<.0001
		[2]	16.61	16.5	-0.445409	-0.459016	<.0001	0.239552	0.269231	<.0001	44/9	0.2669	<.0001
	bec-1	[C]	27.52	25	-0.224133	-0.253731	<.0001	0.528889	0.5625	<.0001	121/12	0.4484	0.0002
		[1]	27.09	26	-0.266847	-0.257143	0.0002	0.617313	0.733333	<0.001	61/7	0.798	0.0007
		[2]	27.95	23.5	-0.172342	-0.287879	0.0128	0.445191	0.382353	<.0001	60/5	0.4362	0.0895
daf-2(e1370), 20˚C	gfp	[C]	47.32	49				1.366	1.57895	<0.001	132/10
		[1]	46.07	49				1.22776	1.45	<0.001	70/3
		[2]	48.74	49.5				1.31874	1.475	<0.001	62/7
	atg-2	[C]	46.83	49	-0.010355	0	0.7129	1.19859	1.39024	<0.001	110/14	0.8719
		[1]	42.88	45	-0.0692425	-0.0816327	0.252	1.01126	1.19512	<0.001	51/4	0.3803
		[2]	50.25	51	0.0309807	0.030303	0.4496	1.36248	1.4878	<0.001	59/10	0.657
	atg-4.1	[C]	47.36	49	0.000845309	0	0.0647	1.40284	1.57895	<0.001	123/6	0.9874
		[1]	47.96	49	0.0410245	0	0.8986	1.33951	1.45	<0.001	60/4	0.5787
		[2]	46.79	48	-0.0400082	-0.030303	0.0117	1.4968	1.82353	<0.001	63/2	0.6753
	atg-9	[C]	43.36	48	-0.0836855	-0.0204082	0.0128	1.51217	1.82353	<0.001	104/14	0.2603
		[1]	43.92	49	-0.0466681	0	0.9727	1.45363	1.88235	<0.001	50/8	0.0644
		[2]	43.07	48	-0.116332	-0.030303	0.0023	1.60872	2.2	<0.001	54/6	0.9375
	atg-13	[C]	38.86	39	-0.178783	-0.204082	0.0034	1.21804	1.29412	<0.001	97/11	0.8635
		[1]	36.43	33.5	-0.209247	-0.316327	0.0252	1.06169	0.970588	<0.001	44/7	0.6472
		[2]	40.88	41	-0.161264	-0.171717	0.0024	1.34943	1.5625	<0.001	53/4	0.9989
	atg-18	[C]	33.46	31	-0.292899	-0.367347	<.0001	1.42464	1.21429	<0.001	107/10	0.097
		[1]	33.31	32	-0.27697	-0.346939	<.0001	1.34743	1.28571	<0.001	60/3	0.2747
		[2]	33.65	30	-0.309602	-0.393939	<.0001	1.51119	1.30769	<0.001	47/7	0.244
	bec-1	[C]	44.74	47.5	-0.0545224	-0.0306122	0.5329	1.48556	1.96875	<0.001	102/15	0.0854
		[1]	41.62	39	-0.0965921	-0.204082	0.0208	1.48478	1.6	<0.001	51/8	0.4764
		[2]	47.86	30	-0.018055	-0.393939	0.7366	1.47466	0.764706	<0.001	51/7	0.2639
N2 (wild type), 25˚C	gfp	[C]	16.06	15							93/7
		[1]	14.07	14							54/3
		[2]	17.94	18							39/4
	atg-2	[C]	15.51	15	-0.0342466	0	0.7044				54/13
		[1]	13.03	13	-0.0739161	-0.0714286	0.072				30/7
		[2]	18.62	18	0.0379041	0	0.5574				24/6
	atg-4.1	[C]	15.72	15	-0.0211706	0	0.8424				86/10
		[1]	12.68	13	-0.0987918	-0.0714286	0.0095				48/4
		[2]	19.55	21	0.0897436	0.166667	0.2652				38/6
	atg-9	[C]	15.84	16	-0.0136986	0.0666667	0.7222				93/12
		[1]	14.15	13	0.00568586	-0.0714286	0.4351				44/4
		[2]	17.36	18	-0.03233	0	0.6414				49/8
	atg-13	[C]	15.09	14	-0.0603985	-0.0666667	0.2469				111/12
		[1]	14.28	13	0.0149254	-0.0714286	0.6747				57/6
		[2]	15.96	16	-0.110368	-0.111111	0.1401				54/6
	atg-18	[C]	15.41	15	-0.0404732	0	0.3521				106/13
		[1]	14.15	14	0.00568586	0	0.4169				57/6
		[2]	16.87	18	-0.0596433	0	0.4334				49/7
	bec-1	[C]	15.52	15	-0.0336239	0	0.3763				91/8
		[1]	14.19	14	0.00852878	0	0.4267				57/1
		[2]	17.76	18.5	-0.0100334	0.0277778	0.7804				34/7
daf-2(e1368), 25˚C	gfp	[C]	29.42	31				0.83188	1.06667	<.0001	131/10
		[1]	29.08	31				1.06681	1.21429	<.0001	75/2
		[2]	29.42	31				0.639911	0.722222	<.0001	56/8
	atg-2	[C]	30.08	32	0.0224337	0.0322581	0.4987	0.939394	1.13333	<.0001	129/13	0.4624
		[1]	30	31	0.0316369	0	0.9767	1.30238	1.38462	<.0001	72/6	0.2207
		[2]	30.19	31	0.0261727	0	0.3456	0.621375	0.722222	<.0001	57/7	0.8491
	atg-4.1	[C]	28.59	31	-0.0282121	0	0.5652	0.818702	1.06667	<.0001	133/9	0.8487
		[1]	26.68	28.5	-0.0825309	-0.0806452	0.0128	1.1041	1.19231	<.0001	70/2	0.9492
		[2]	30.71	32	0.0438477	0.0322581	0.2601	0.570844	0.52381	<.0001	63/7	0.9025
	atg-9	[C]	32.29	34	0.0975527	0.0967742	0.0115	1.03851	1.125	<.0001	137/8	0.0757
		[1]	32.69	34	0.12414	0.0967742	0.0367	1.31025	1.61538	<.0001	75/3	0.0789
		[2]	31.82	33	0.0539914	0.0645161	0.1155	0.832949	0.833333	<.0001	62/5	0.2156
	atg-13	[C]	28.82	29	-0.0203943	-0.0645161	0.4892	0.909874	1.07143	<.0001	141/6	0.7114
		[1]	28.86	29	-0.00756534	-0.0645161	0.4434	1.02101	1.23077	<.0001	81/2	0.8865
		[2]	28.76	29.5	-0.0473667	-0.0483871	0.8662	0.802005	0.84375	<.0001	60/4	0.4058
	atg-18	[C]	24.85	26	-0.155337	-0.16129	<.0001	0.612589	0.733333	<.0001	127/11	0.0012
		[1]	24.06	25.5	-0.172627	-0.177419	<.0001	0.700353	0.821429	<.0001	60/8	0.0019
		[2]	25.55	26	-0.153693	-0.16129	0.0012	0.514523	0.444444	<.0001	67/3	0.1368
	bec-1	[C]	29.95	32	0.018015	0.0322581	0.4439	0.929768	1.13333	<.0001	111/14	0.3124
		[1]	31.03	33	0.0670564	0.0645161	0.2618	1.18675	1.35714	<.0001	58/8	0.2315
		[2]	28.77	31	-0.0220938	0	0.9859	0.619932	0.675676	<.0001	53/6	0.9173

### Sheet: Table S3
Table S3. Effect of autophagy RNAi on relative atg mRNA levels (cf Fig. S1A)
Genotype	Target	Trial	∆Ct for GOI (gfp)	∆Ct for GOI (treated)	∆∆Ct	Fold Change	% of gfp control,mean	p, ∆Ct (unpaired t-test)
N2 (wild type)	atg-2	[C]	3.356	2.839	-0.517513	1.68223	1.68223	0.1956
		[1]	3.777	1.955	-1.82195	3.53559	3.53559
		[2]	2.961	2.864	-0.097455	1.06988	1.06988
		[3]	3.242	3.346	0.103775	0.930595	0.930595
		[4]	3.444	3.189	-0.25442	1.19286	1.19286
	atg-4.1	[C]	2.671	3.597	0.92597	0.703159	0.703159	0.5392
		[1]	1.866	1.139	-0.727542	1.65582	1.65582
		[2]	5.527	6.288	0.760798	0.59017	0.59017
		[3]	1.606	3.655	2.04953	0.241562	0.241562
		[4]	1.686	3.307	1.62109	0.32509	0.32509
	atg-9	[C]	0.568	1.979	1.18368	0.381243	0.381243	0.0138
		[1]	1.176	2.657	1.481	0.358198	0.358198
		[2]	0.052	1.148	1.096	0.467717	0.467717
		[3]	0.615	2.37	1.755	0.296321	0.296321
		[4]	0.429	1.741	0.402737	0.402737	0.402737
	atg-13	[C]	1.235	3.474	2.23951	0.251417	0.251417	0.0485
		[1]	0.764	3.791	3.0274	0.122649	0.122649
		[2]	0.178	1.254	1.0764	0.474212	0.474212
		[3]	1.853	4.918	3.06489	0.119502	0.119502
		[4]	2.143	3.932	1.78934	0.289304	0.289304
	atg-18	[C]	0.2155	3.265	3.04925	0.143226	0.143226	0.0002
		[1]	0.764	2.588	1.82403	0.282431	0.282431
		[2]	0.238	3.941	3.70211	0.0768339	0.0768339
		[3]	-0.204	3.698	3.90249	0.0668703	0.0668703
		[4]	0.064	2.833	2.76837	0.14677	0.14677
	bec-1	[C]	0.722	2.604	1.88176	0.283513	0.283513	0.0028
		[1]	0.764	2.19	1.42594	0.372176	0.372176
		[2]	0.046	2.084	2.03858	0.243404	0.243404
		[3]	0.809	3.336	2.52712	0.173484	0.173484
		[4]	1.269	2.804	1.53539	0.344987	0.344987

### Sheet: Table S4
Table S4. Statistical comparison of level of knockdown between different RNAi treatments (cf Fig. S1B)
Part A
Gene	Mean ΔΔCt	SD	SEM	n
atg-2	−0.517	0.8821	0.441	4
atg-4.1	0.926	1.226	0.613	4
atg-9	1.411	0.2782	0.1391	4
atg-13	2.239	0.9761	0.488	4
atg-18	3.049	0.9546	0.4773	4
bec-1	1.882	0.5063	0.2531	4
Part B
Comparison	SD ratio check	Statistical test	p-value
atg-2 vs atg-4.1	0.84 vs 1.13	Welch’s t-test	0.1094
atg-2 vs atg-9	0.84 vs 0.26	Welch’s t-test	0.0175
atg-2 vs atg-13	0.84 vs 0.96	Welch’s t-test	0.0059
atg-2 vs atg-18	0.84 vs 0.91	Welch’s t-test	0.0016
atg-2 vs bec-1	0.84 vs 0.46	Welch’s t-test	0.0059
atg-4.1 vs atg-9	1.13 vs 0.26	Welch’s t-test	0.4917
atg-4.1 vs atg-13	1.13 vs 0.96	Welch’s t-test	0.1472
atg-4.1 vs atg-18	1.13 vs 0.91	Welch’s t-test	0.0362
atg-4.1 vs bec-1	1.13 vs 0.46	Welch’s t-test	0.2231
atg-9 vs atg-13	0.26 vs 0.96	Welch’s t-test	0.1884
atg-9 vs atg-18	0.26 vs 0.91	Welch’s t-test	0.0366
atg-9 vs bec-1	0.26 vs 0.46	Welch’s t-test	0.1683
atg-13 vs atg-18	0.96 vs 0.91	Standard unpaired t-test	0.2804
atg-13 vs bec-1	0.96 vs 0.46	Welch’s t-test	0.5472
atg-18 vs bec-1	0.91 vs 0.46	Welch’s t-test	0.0884

### Sheet: Table S5
Table S5. Effects of bec-1 RNAi on daf-2 Age, 15˚C, 20°C, OP50(xu363) (cf Figure 1G)
[C], combined data
Strain, temp	RNAi treatment	Mean, median lifespan (days)			% of control (gfp) lifespan, mean, median		p vs. control (gfp) (log rank)	% of N2 atg RNAi lifespan, mean, median		p vs. N2 atg RNAi (log rank)	Deaths/ censored	p, RNAi vs genotype, CPH analysis	p, temperature vs RNAi, CPH analysis
N2 (wild type), 15˚C	gfp	[C]	25.56	24							73/86
		[1]	25.97	25							47/34
		[2]	24.8	24							26/52
	bec-1	[C]	27.69	28	0.0833333	0.166667	0.0431				102/109		0.0469
		[1]	28.7	28	0.105121	0.12	0.0864				58/44		0.8814
		[2]	26.36	24	0.0629032	0	0.12				44/65		0.0782
daf-2(e1370), 15˚C	gfp	[C]	39.38	37				0.540689	0.541667	<.0001	90/60
		[1]	42.6	42				0.640354	0.68	<.0001	45/29
		[2]	36.22	36				0.460484	0.5	<.0001	45/31
	bec-1	[C]	42.13	43	0.0698324	0.162162	0.152	0.521488	0.535714	<.0001	107/83	0.6756	0.1883
		[1]	43.58	44	0.0230047	0.047619	0.3946	0.518467	0.571429	<.0001	51/33	0.673	0.7108
		[2]	40.83	43	0.127278	0.194444	0.1178	0.548938	0.791667	<.0001	56/50	0.7749	0.1651
N2 (wild type), 20˚C	gfp	[C]	17.07	16							71/73
		[1]	17.23	16							35/37
		[2]	16.8	16							36/36
	bec-1	[C]	20.62	19	0.207967	0.1875	<.0001				118/68
		[1]	18.83	18	0.0928613	0.125	0.2683				50/31
		[2]	21.78	19	0.296429	0.1875	0.0003				68/37
daf-2(e1370), 20˚C	gfp	[C]	43.52	44				1.5495	1.75	<.0001	75/79
		[1]	43.62	44				1.53163	1.75	<.0001	47/42
		[2]	43.42	44				1.58452	1.75	<.0001	28/37
	bec-1	[C]	41.51	43	-0.0461857	-0.0227273	0.4488	1.01309	1.26316	<.0001	72/102	0.0031
		[1]	44.83	49	0.0277396	0.113636	0.9582	1.38078	1.72222	<.0001	31/55	0.4995
		[2]	38.84	40	-0.105481	-0.0909091	0.5121	0.783287	1.10526	<.0001	41/47	0.0122

### Sheet: Table S6
Table S6. Influence of FUDR on effects of atg gene RNAi on N2 (wild type), 20˚C, OP50(xu363) (cf Figure 3A-C)
[C], combined data
RNAi treatment	FUDR treatment (mm)	Mean, median lifespan (days)			% of control (gfp) lifespan, mean, median		p vs. control (log rank)	Deaths/censored	% of control (0µm FUDR) lifespan, mean, median		p vs. 0um FUDR (log rank)	p, RNAi vs. FUDR (15 µm), CPH	p, RNAi vs. FUDR (800 µm), CPH
gfp	0	[C]	14.9589	14				73/12
		[1]	14.8857	14				35/6
		[2]	15.0263	14				38/6
atg-2	0	[C]	13.64	12	-0.0881682	-0.142857	0.0654	75/13				0.4759	0.8911
		[1]	13.4242	12	-0.0981815	-0.142857	0.1441	33/9				0.5539	0.385
		[2]	13.8095	12	-0.080978	-0.142857	0.2158	42/4				0.7056	0.6345
atg-4.1	0	[C]	14.36	14	-0.0400364	0	0.2664	75/5				0.7126	0.4545
		[1]	14.2973	14	-0.0395279	0	0.5779	37/2				0.439	0.544
		[2]	14.4211	14	-0.040276	0	0.4273	38/3				0.9797	0.6965
atg-9	0	[C]	13.3607	14	-0.106839	0	0.0047	61/20				0.2686	0.0009
		[1]	13.6071	14	-0.0858945	0	0.1840	28/11				0.3138	0.0288
		[2]	13.1515	14	-0.124768	0	0.0178	33/9				0.5678	0.0159
atg-13	0	[C]	13.3281	13	-0.109019	-0.0714286	0.0116	64/11				0.476	0.0046
		[1]	13.2414	14	-0.110462	0	0.1241	29/6				0.3599	0.0132
		[2]	13.4	12	-0.10823	-0.142857	0.0554	35/5				0.848	0.087
atg-18	0	[C]	11.7819	12	-0.212382	-0.142857	<.0001	68/10				0.9821	0.63
		[1]	11.697	12	-0.214212	-0.142857	<.0001	33/5				0.6692	0.5774
		[2]	11.8571	12	-0.21091	-0.142857	<.0001	35/5				0.6887	0.7486
bec-1	0	[C]	13.7	14	-0.0841573	0	0.0212	80/13				0.5411	0.0396
		[1]	13.4286	14	-0.0978859	0	0.0572	35/9				0.5286	0.0427
		[2]	13.9111	14	-0.0742165	0	0.1576	45/4				0.7151	0.2457
gfp	15	[C]	16.8372	16				86/7	0.125564	0.142857	0.0047
		[1]	17	16				40/3	0.142036	0.142857	0.0201
		[2]	16.6957	16				46/4	0.111099	0.142857	0.0826
atg-2	15	[C]	14.4286	14	-0.143052	-0.125	0.0033	77/16	0.0578152	0.166667	0.21
		[1]	14.2368	14	-0.162541	-0.125	0.0174	38/9	0.0605325	0.166667	0.3546
		[2]	14.6154	14	-0.124601	-0.125	0.0644	39/7	0.0583584	0.166667	0.3702
atg-4.1	15	[C]	15.3902	14	-0.0859407	-0.125	0.1379	82/11	0.0717409	0	0.1021
		[1]	15.0571	14	-0.114288	-0.125	0.0882	35/8	0.0531429	0	0.445
		[2]	15.6383	14	-0.0633337	-0.125	0.4702	47/3	0.0844041	0	0.1873
atg-9	15	[C]	13.5994	12	-0.1923	-0.25	<.0001	72/16	0.0178658	-0.142857	0.4809
		[1]	13.719	14	-0.193	-0.125	0.0038	35/7	0.00822365	0	0.7785
		[2]	13.4865	12	-0.192217	-0.25	0.0017	37/9	0.0254724	-0.142857	0.5054
atg-13	15	[C]	14.2432	14	-0.154064	-0.125	0.0005	74/8	0.0686594	0.0769231	0.1356
		[1]	13.875	14	-0.183824	-0.125	0.005	32/3	0.0478499	0	0.5576
		[2]	14.5238	14	-0.130087	-0.125	0.0263	42/5	0.0838657	0.166667	0.1546
atg-18	15	[C]	13.064	12	-0.224099	-0.25	<.0001	66/21	0.108819	0	0.0073
		[1]	12.7005	12	-0.252912	-0.25	<.0001	29/14	0.0857912	0	0.1517
		[2]	13.3514	12	-0.200309	-0.25	0.0006	37/7	0.126026	0	0.0192
bec-1	15	[C]	14.6026	14	-0.132718	-0.125	0.0023	78/15	0.0658832	0	0.0741
		[1]	14.4167	14	-0.151959	-0.125	0.0075	36/10	0.0735818	0	0.1676
		[2]	14.7619	14	-0.115826	-0.125	0.0589	42/5	0.0611598	0	0.2377
gfp	800	[C]	24.19	25				81/14	0.617098	0.785714	<.0001
		[1]	23.4324	24				37/11	0.574155	0.714286	<.0001
		[2]	24.84	25				44/3	0.653102	0.785714	<.0001
atg-2	800	[C]	22.5	24	-0.0698636	-0.04	0.1469	60/24	0.64956	1	<.0001
		[1]	23.3	24	-0.0056503	0	0.9825	30/13	0.735671	1	<.0001
		[2]	21.7	21	-0.126409	-0.16	0.076	30/11	0.571382	0.75	<.0001
atg-4.1	800	[C]	22.6377	24	-0.0641711	-0.04	0.0261	69/17	0.576442	0.714286	<.0001
		[1]	22	23	-0.061129	-0.0416667	0.1486	34/7	0.538752	0.642857	<.0001
		[2]	23.2571	25	-0.0637238	0	0.1267	35/10	0.612713	0.785714	<.0001
atg-9	800	[C]	27.233	28	0.125796	0.12	0.0141	103/3	1.03829	1	<.0001
		[1]	27.1569	28	0.158947	0.166667	0.0092	51/3	0.995789	1	<.0001
		[2]	27.3077	28	0.0993438	0.12	0.2184	52/0	1.07639	1	<.0001
atg-13	800	[C]	26.2963	27	0.0870732	0.08	0.0318	108/6	0.972997	1.07692	<.0001
		[1]	26.4912	26	0.130537	0.0833333	0.01	57/2	1.00063	0.857143	<.0001
		[2]	26.0784	27	0.0498551	0.08	0.3894	51/4	0.946149	1.25	<.0001
atg-18	800	[C]	19.6447	19	-0.1879	-0.24	<.0001	76/7	0.667363	0.583333	<.0001
		[1]	19.8611	20	-0.152409	-0.166667	0.0009	36/0	0.697965	0.666667	<.0001
		[2]	19.45	18	-0.216989	-0.28	<.0001	40/7	0.640367	0.5	<.0001
bec-1	800	[C]	24.6	25	0.0169492	0	0.4027	89/6	0.79562	0.785714	<.0001
		[1]	24.6087	24	0.0501997	0	0.1852	46/3	0.832559	0.714286	<.0001
		[2]	24.6	25	-0.00966184	0	0.8044	43/3	0.768372	0.785714	<.0001

### Sheet: Table S7
Table S7. Impact of kanamycin on atg-13 RNAi on N2 (wild type) lifespan, 20˚C, HT115 (cf Figure 3D)
[C], combined data
Treatment	Mean, median lifespan (days)			% of control lifespan (-Kan), mean, median		p vs. control (-Kan) (log rank)	p vs. L4440 (+Kan) (log rank)	Deaths/censored	p, Kan vs. RNAi, CPH
L4440 control	[C]	17.3939	18					66/6
	[1]	18.3462	18					26/4
	[2]	16.775	18					40/2
L4440 + Kan	[C]	22.1061	22	0.270911	0.222222	<.0001		66/4
	[1]	22.2222	22	0.21127	0.222222	0.0094		27/3
	[2]	22.0256	22	0.313001	0.222222	<.0001		39/1
atg-13	[C]	17.7429	17.5	0.0200645	-0.0277778	0.8507		70/5	0.2736
	[1]	16.96	16	-0.0755579	-0.111111	0.3048		25/5	0.8107
	[2]	18.1778	18	0.0836244	0	0.0886		45/0	0.0672
atg-13 + Kan	[C]	21.1094	20.5	0.213609	0.138889	<.0001	0.2009	64/11
	[1]	21.7143	19	0.183586	0.0555556	0.0161	0.5809	21/9
	[2]	20.814	21	0.240775	0.166667	0.0002	0.2385	43/2

### Sheet: Table S9
Table S9. atg RNAi effects on glp-1(e2141) lifespan, with OP50(xu363) (cf Figure 4A-D, Figure 5)
[C], combined data
Temperature	Genotype	RNAi treatment	Mean, median lifespan (days)			% of control lifespan, mean, median		p vs. control, log rank	% of WT atg RNAi lifespan, mean, median		p vs. WT atg RNAi (log rank)	Deaths/ censored	p, RNAi vs genotype, CPH	p, temp vs RNAi, CPH
20°C	N2 (wild type)	gfp	[C]	16.6	16							237/59
			[1]	16.48	16							51/13
			[2]	17.02	17							48/3
			[3]	17.08	17							50/17
			[4]	15.73	14							38/16
			[5]	16.52	17							50/10
		atg-2	[C]	15.48	16	-0.0674699	0	<.0001				219/76
			[1]	14.99	16	-0.0904126	0	0.0099				43/19
			[2]	14.8	16	-0.130435	-0.157895	0.0003				45/5
			[3]	15.81	15	-0.074356	-0.117647	0.0102				43/25
			[4]	16.1	16	0.0235219	0.142857	0.8758				39/21
			[5]	15.75	15	-0.0466102	-0.117647	0.1259				49/12
		atg-4.1	[C]	16.83	17	0.0138554	0.0625	0.688				173/45
			[1]	16.83	16	0.0212379	0	0.8237				63/12
			[2]	17.14	18	0.00705053	-0.0526316	0.9714				61/12
			[3]	16.44	17	-0.0374707	0	0.2667				49/15
		atg-9	[C]	17.18	16	0.0349398	0	0.0453				169/51
			[1]	17.93	18	0.0879854	0.125	0.0826				49/13
			[2]	18.22	18	0.0705053	0.0588235	0.1213				48/10
			[3]	17.23	16	0.0087822	-0.0588235	0.7205				30/21
			[4]	15.09	14	-0.0406866	0	0.4769				42/7
		atg-13	[C]	17	17	0.0240964	0.0625	0.5641				156/43
			[1]	17.41	18	0.056432	0.125	0.3047				37/12
			[2]	17.77	18	0.0440658	0.0588235	0.3835				36/7
			[3]	17.93	17	0.0497658	0	0.0478				37/12
			[5]	15.73	17	-0.0478208	0	0.8885				53/7
		atg-18	[C]	16.22	16	-0.0228916	0	0.2886				179/48
			[1]	16.47	16	-0.000606796	0	0.9031				41/18
			[2]	16.77	16	-0.0146886	-0.0588235	0.7305				40/12
			[3]	16.42	17	-0.0386417	0	0.1938				52/14
			[4]	15.3	14	-0.0273363	0	0.5535				46/9
		bec-1	[C]	19.37	19	0.166867	0.1875	<.0001				151/38
			[1]	19.81	20	0.202063	0.25	0.0009				39/9
			[2]	20.23	20	0.188602	0.176471	0.0012				38/10
			[3]	15.58	14	-0.087822	-0.176471	0.0002				50/21
			[4]	15.58	14	-0.00953592	0	0.6452				24/3
20°C	glp-1(e2141)	gfp	[C]	25.05	25				0.509036	0.5625	<.0001	185/13
			[1]	25.2278	26				0.530813	0.625	<.0001	72/3
			[2]	24.77	25				0.455347	0.470588	<.0001	59/4
			[5]	25.0741	25				0.517803	0.470588	<.0001	54/6
		atg-2	[C]	18.57	19	-0.258683	-0.24	<.0001	0.199612	0.117647	<.0001	97/19	<.0001
			[2]	19.36	20	-0.218409	-0.2	<.0001	0.308108	0.25	<.0001	49/8	0.1381
			[5]	17.7917	19	-0.290435	-0.24	<.0001	0.129632	0.266667	0.0012	48/11	<.0001
		atg-4.1	[C]	24.22	25	-0.0331337	0	0.0471	0.439097	0.470588	<.0001	132/8	0.1051
			[1]	24.5949	24	-0.0250874	-0.0769231	0.1924	0.461373	0.5	<.0001	79/1	0.3955
			[2]	23.69	25	-0.0436011	0	0.3391	0.382147	0.388889	<.0001	53/7	0.5969
		atg-9	[C]	23.78	25	-0.0506986	0	0.0413	0.384168	0.5625	<.0001	106/2	0.003
			[1]	22.5593	24	-0.105776	-0.0769231	0.0002	0.258187	0.333333	<.0001	59/0	0.0004
			[2]	25.31	25	0.0218006	0	0.1192	0.389133	0.388889	<.0001	47/2	0.6768
		atg-13	[C]	24.26	25	-0.0315369	0	0.4905	0.427059	0.470588	<.0001	93/4	0.8543
			[2]	25.1561	25	0.0155874	0	0.0759	0.41565	0.388889	<.0001	36/3	0.2013
			[5]	23.7368	25	-0.0533339	0	0.453	0.509015	0.470588	<.0001	57/1	0.5984
		atg-18	[C]	16.89	16	-0.325749	-0.36	<.0001	0.041307	0	0.0003	100/7	<.0001
			[1]	18.9	19	-0.250826	-0.269231	<.0001	0.147541	0.1875	0.003	50/3	<.0001
			[2]	14.88	14	-0.399273	-0.44	<.0001	-0.112701	-0.125	0.016	50/4	<.0001
		bec-1	[C]	22.95	22	-0.0838323	-0.12	0.0005	0.184822	0.157895	<.0001	97/2	<.0001
			[1]	20.7778	21	-0.176393	-0.192308	<.0001	0.0488541	0.05	0.6464	45/0	<.0001
			[2]	24.84	25	0.002826	0	0.5356	0.227879	0.25	<.0001	52/2	0.0064
25°C	N2 (wild type)	gfp	[C]	13.57	12							129/37
			[1]	14.98	14							40/27
			[4]	12.91	12							89/10
		atg-2	[C]	14.11	13	0.0397937	0.0833333	0.9849				120/52		0.0312
			[1]	14.75	14	-0.0153538	0	0.6155				44/30		0.1729
			[4]	13.75	13	0.0650658	0.0833333	0.6028				76/22		0.8502
		atg-4.1	[C]	14.2	16	0.0464259	0.333333	0.5735				129/60		0.5577
			[1]	14.89	17	-0.00600801	0.214286	0.416				45/32		0.4959
			[4]	13.83	16	0.0712626	0.333333	0.6922				84/28
		atg-9	[C]	13.89	13	0.0235814	0.0833333	0.8657				117/43		0.3046
			[1]	15.58	17	0.0400534	0.214286	0.1233				49/27		0.8049
			[4]	12.67	13	-0.0185902	0.0833333	0.2399				68/16		0.9851
		atg-13	[C]	11.88	12	-0.124539	0	<.0001				102/36		<.0001
			[1]	12.09	12	-0.192924	-0.142857	0.0008				31/23		0.0028
			[4]	11.78	12	-0.087529	0	0.031				71/13
		atg-18	[C]	12.67	13	-0.0663228	0.0833333	0.0002				133/19		0.0015
			[1]	12.9	13	-0.138852	-0.0714286	<.0001				60/0		0.0066
			[4]	12.48	12	-0.0333075	0	0.1127				73/19		0.5442
		bec-1	[C]	13.92	13	0.0257922	0.0833333	0.985				116/37		0.0001
			[1]	15.55	17	0.0380507	0.214286	0.5197				61/15		0.0616
			[4]	12.1	12	-0.0627421	0	0.0623				55/18		0.3973
25°C	glp-1(e2141)	gfp	[C]	17.87	17				0.316875		<.0001	165/8
			[1]	17.1667	17				0.265048		0.0028	84/0
			[2]	17.95	18							40/8
			[3]	19.24	21							41/0
		atg-2	[C]	15.13	15	-0.15333	-0.117647	<.0001	0.0722892	0.153846	0.0037	189/9	<.0001	0.0006
			[1]	15.526	17	-0.0955746	0	0.0037	0.0526102	0.214286	0.1838	86/3	0.1355
			[2]	15.12	13	-0.15766	-0.277778	0.0013				49/6		0.2897
			[3]	14.57	12	-0.242723	-0.428571	0.0001				54/0
		atg-4.1	[C]	16.88	17	-0.0554001	0	0.0373	0.188732	0.0625	<.0001	184/9	0.1842	0.8374
			[1]	14.8523	17	-0.134819	0	0.0005	-0.0025319	0	0.2244	89/2	0.1025	0.0525
			[2]	19.4	20	0.0807799	0.111111	0.4057				52/7		0.3588
			[3]	18.06	17	-0.0613306	-0.190476	0.8271				43/0
		atg-9	[C]	19.21	19	0.074986	0.117647	0.1372	0.383009	0.461538	<.0001	118/2	0.4642	0.0335
			[1]	19.39	19	0.0802228	0.0555556	0.1273	0.244544	0.117647	<.0001	79/2	0.8606	0.0027
			[2]	18.87	18	-0.0192308	-0.142857	0.3921				39/0		0.9827
		atg-13	[C]	19.14	20	0.0710688	0.176471	0.2722	0.611111	0.666667	<.0001	215/5	<.0001	0.9086
			[1]	15.91	12	-0.0732057	-0.294118	0.2048	0.315964	0	<.0001	74/5	0.347
			[2]	20.04	22	0.116435	0.222222	0.7765				47/0		0.1941
			[3]	21.24	21	0.10395	0	0.2464				94/0
		atg-18	[C]	15.39	14	-0.13878	-0.176471	<.0002	0.21468	0.0769231	<.0001	58/9	0.1205	<.0001
			[1]	15.88	14	-0.0749533	-0.176471	0.1001			<.0001	25/0	0.3328	0.0261
			[2]	15.0303	13	-0.162657	-0.277778	0.0023				33/0		0.0004
		bec-1	[C]	18.88	17	0.0565193	0	0.0068	0.356322	0.307692	<.0001	97/0	0.1231	<.0001
			[1]	16.53	14	-0.0370892	-0.176471	0.5018	0.0630225	-0.176471	0.1153	28/0	0.4056	0.0266
			[2]	19.84	20	0.105292	0.111111	0.0254				69/0		0.0748

### Sheet: Table S10
Table S10. Statistical analysis of effects of atg RNAi on vitellogenin levels. 2 way ANOVA - multiple comparisons. (cf Figure. X and X)
Genotype	Yolk protein	Day	Groups	Adjusted p value
N2 (wild type)	YP170	1	gfp vs. bec-1	0.982
			gfp vs. atg-2	0.9494
			gfp vs. atg-4.1	>0.9999
			gfp vs. atg-9	0.9998
			gfp vs. atg-13	>0.9999
			gfp vs. atg-18	>0.9999
		4	gfp vs. bec-1	0.9988
			gfp vs. atg-2	0.9973
			gfp vs. atg-4.1	>0.9999
			gfp vs. atg-9	0.9884
			gfp vs. atg-13	0.9705
			gfp vs. atg-18	0.9996
		7	gfp vs. bec-1	>0.9999
			gfp vs. atg-2	>0.9999
			gfp vs. atg-4.1	0.8907
			gfp vs. atg-9	>0.9999
			gfp vs. atg-13	>0.9999
			gfp vs. atg-18	0.1496
N2 (wild type)	YP115	1	gfp vs. bec-1	0.9504
			gfp vs. atg-2	0.9764
			gfp vs. atg-4.1	0.9996
			gfp vs. atg-9	0.9219
			gfp vs. atg-13	0.7139
			gfp vs. atg-18	0.9994
		4	gfp vs. bec-1	0.718
			gfp vs. atg-2	0.9989
			gfp vs. atg-4.1	0.5041
			gfp vs. atg-9	0.4372
			gfp vs. atg-13	0.9721
			gfp vs. atg-18	0.9934
		7	gfp vs. bec-1	0.6523
			gfp vs. atg-2	0.9905
			gfp vs. atg-4.1	0.9953
			gfp vs. atg-9	0.4264
			gfp vs. atg-13	0.9988
			gfp vs. atg-18	0.2265
N2 (wild type)	YP88	1	gfp vs. bec-1	0.8046
			gfp vs. atg-2	0.9664
			gfp vs. atg-4.1	>0.9999
			gfp vs. atg-9	0.982
			gfp vs. atg-13	>0.9999
			gfp vs. atg-18	0.7717
		4	gfp vs. bec-1	0.3049
			gfp vs. atg-2	0.6697
			gfp vs. atg-4.1	0.2921
			gfp vs. atg-9	0.7882
			gfp vs. atg-13	0.748
			gfp vs. atg-18	0.9975
		7	gfp vs. bec-1	0.9999
			gfp vs. atg-2	>0.9999
			gfp vs. atg-4.1	>0.9999
			gfp vs. atg-9	0.9383
			gfp vs. atg-13	0.9987
			gfp vs. atg-18	0.067
fog-2(q91)	YP170	1	gfp vs. bec-1	>0.9999
			gfp vs. atg-2	0.9922
			gfp vs. atg-4.1	>0.9999
			gfp vs. atg-9	>0.9999
			gfp vs. atg-13	>0.9999
			gfp vs. atg-18	0.9694
		4	gfp vs. bec-1	0.6291
			gfp vs. atg-2	0.9949
			gfp vs. atg-4.1	0.996
			gfp vs. atg-9	0.7114
			gfp vs. atg-13	>0.9999
			gfp vs. atg-18	0.9032
		7	gfp vs. bec-1	0.9975
			gfp vs. atg-2	0.386
			gfp vs. atg-4.1	>0.9999
			gfp vs. atg-9	0.9975
			gfp vs. atg-13	0.2426
			gfp vs. atg-18	0.994
fog-2(q91)	YP115	1	gfp vs. bec-1	0.9998
			gfp vs. atg-2	0.9768
			gfp vs. atg-4.1	0.9991
			gfp vs. atg-9	>0.9999
			gfp vs. atg-13	>0.9999
			gfp vs. atg-18	0.9698
		4	gfp vs. bec-1	>0.9999
			gfp vs. atg-2	>0.9999
			gfp vs. atg-4.1	0.8112
			gfp vs. atg-9	0.9967
			gfp vs. atg-13	>0.9999
			gfp vs. atg-18	0.9769
		7	gfp vs. bec-1	0.9998
			gfp vs. atg-2	0.9497
			gfp vs. atg-4.1	0.9997
			gfp vs. atg-9	0.9998
			gfp vs. atg-13	0.9977
			gfp vs. atg-18	>0.9999
fog-2(q91)	YP88	1	gfp vs. bec-1	>0.9999
			gfp vs. atg-2	>0.9999
			gfp vs. atg-4.1	>0.9999
			gfp vs. atg-9	0.9678
			gfp vs. atg-13	0.9649
			gfp vs. atg-18	0.9998
		4	gfp vs. bec-1	>0.9999
			gfp vs. atg-2	0.9989
			gfp vs. atg-4.1	0.9803
			gfp vs. atg-9	0.7444
			gfp vs. atg-13	0.5493
			gfp vs. atg-18	0.9973
		7	gfp vs. bec-1	0.9794
			gfp vs. atg-2	0.5863
			gfp vs. atg-4.1	0.9996
			gfp vs. atg-9	0.8236
			gfp vs. atg-13	0.5219
			gfp vs. atg-18	0.9845

### Sheet: Table S11
Table S11. Primers used for RT-qPCR experiments (cf Fig. S1A)
Target	Forward Primer	Reverse Primer	Reference
cdc-42	AGCCATTCTGGCCGCTCTCG	GCAACCGCTTCTCGTTTGGC	Hoogewijs et al. 2008 BMC Mol. Biol.
pmp-3	TGGCCGGATGATGGTGTCGC	ACGAACAATGCCAAAGGCCAGC	Hoogewijs et al. 2008 BMC Mol. Biol.
atg-2	CCAACTCCACTTGGCGATCT	AGCAGTTAACGGGGCATCAA	This paper
atg-4.1	TTGCGCTCGGAAAGGAGATT	TCTCCGAGAAGCATCTGTGC	This paper
atg-9	TTATGCAAGGATGGGGCTCA	GTAGTGAGTTTCCGGTGGCT	This paper
atg-13	ACGACACGTACAACAAATGGCT	CGCCGAGGCGAGACTGAAT	This paper
atg-18	ATGGCTGCTACATCAGACGG	GGAACCGATTGGTTGCTTGC	This paper
bec-1	CTGTCAGCATCCGTTGAGGT	AGAGCGTCAGAGCAATCATTACA	This paper
		9
